# Chord: Identifying Doublets in Single-Cell RNA Sequencing Data by an Ensemble Machine Learning Algorithm

**DOI:** 10.1101/2021.05.07.442884

**Authors:** Ke-Xu Xiong, Han-Lin Zhou, Jian-Hua Yin, Karsten Kristiansen, Huan-Ming Yang, Gui-Bo Li

## Abstract

High-throughput single-cell RNA sequencing (scRNA-seq) is a popular method, but it is accompanied by doublet rate problems that disturb the downstream analysis. Several computational approaches have been developed to detect doublets. However, most of these methods have good performance in some datasets but lack stability in others; thus, it is difficult to regard a single method as the gold standard for each scenario, and it is a difficult and time-consuming task for researcher to choose the most appropriate software. To address these issues, we propose Chord which implements a machine learning algorithm that integrates multiple doublet detection methods. Chord had a higher accuracy and stability than the individual approaches on different datasets containing real and synthetic data. Moreover, Chord was designed with a modular architecture port, which has high flexibility and adaptability to the incorporation of any new tools. Chord is a general solution to the doublet detection problem.
