## Supplemental Table 9 for "Chord: Identifying Doublets in Single-Cell RNA Sequencing Data by an Ensemble Machine Learning Algorithm"

### Sheet: table S14
Table S9. PR corresponding to HTO8 dataset in Fig S1B
rate	bcds	cxds	doubletfinder	doubletcell	chord	chord_nok
0.02	0.156234	0.16819	0.184579	0.0195493	0.200234	0.167964
0.04	0.230691	0.257574	0.258526	0.0383604	0.275482	0.243328
0.06	0.297035	0.33008	0.324228	0.0604552	0.375813	0.376908
0.08	0.360231	0.381879	0.383346	0.0759691	0.393249	0.336118
0.12	0.431374	0.463787	0.476717	0.114989	0.459725	0.399635
0.14	0.469653	0.497418	0.289848	0.13325	0.513067	0.432677
0.16	0.513724	0.541963	0.538044	0.152233	0.583315	0.44587
0.18	0.52606	0.56218	0.573789	0.173395	0.548706	0.424717
0.1	0.385912	0.421759	0.414602	0.094817	0.447759	0.382441
0.22	0.562621	0.609499	0.617047	0.214068	0.578967	0.580549
0.24	0.587001	0.634985	0.399679	0.230452	0.641125	0.452837
0.26	0.598487	0.654752	0.437127	0.2493	0.642898	0.372865
0.28	0.632202	0.676626	0.465236	0.263287	0.673266	0.412291
0.2	0.553882	0.587756	0.590419	0.189957	0.592234	0.467342
0.3	0.632604	0.691386	0.691403	0.284415	0.574415	0.511142
