## Supplemental Table 7 for "Chord: Identifying Doublets in Single-Cell RNA Sequencing Data by an Ensemble Machine Learning Algorithm"

### Sheet: 工作表1
Table S7. AUC corresponding to HTO8 dataset in Fig S1B
rate	bcds	cxds	doubletfinder	doubletcell	chord
0.02	0.788554	0.768785	0.821269	0.506588	0.780835
0.04	0.78406	0.764433	0.790452	0.502704	0.792694
0.06	0.78605	0.764526	0.783083	0.501166	0.803736
0.08	0.779085	0.760559	0.793924	0.508894	0.781274
0.12	0.792986	0.767478	0.802741	0.514901	0.805063
0.14	0.794454	0.769808	0.705015	0.511995	0.805527
0.16	0.803393	0.77835	0.799142	0.512125	0.822249
0.18	0.792942	0.775918	0.807363	0.519283	0.803824
0.1	0.780915	0.765234	0.792232	0.510216	0.799402
0.22	0.779498	0.77668	0.802526	0.524518	0.786118
0.24	0.780942	0.783759	0.691735	0.518638	0.80741
0.26	0.778937	0.787114	0.694788	0.51967	0.809719
0.28	0.779474	0.789701	0.701364	0.509493	0.809937
0.2	0.795925	0.776811	0.801334	0.513155	0.81732
0.3	0.771782	0.788169	0.807077	0.514493	0.765789
