## Supplemental Table 5 for "Chord: Identifying Doublets in Single-Cell RNA Sequencing Data by an Ensemble Machine Learning Algorithm"

### Sheet: time
Table S5. Time-consumption based on cell gradient (seconds)
	1000cells	2000cells	3000cells	4000cells	5000cells	6000cells	7000cells	8000cells	9000cells	10000cells	11000cells	12000cells
Chord	108.72	175.14	248.77	314.06	386.59	386.59	478.69	627.19	702.96	792.5	852.75	908.68
cxds	0.49	0.72	0.97	1.19	1.41	1.41	1.64	2.01	2.28	2.52	2.8	3.11
bcds	6.3	17.65	22.67	31.13	36.2	36.2	40.31	40.78	48.8	57.64	67.88	68.14
doubletCells	13.49	13.23	14.38	16.77	18.15	18.15	19.98	22.83	24.6	25.69	30.02	32.11
DoubletFinder	30.61	55.12	81.31	110.27	141.23	141.23	178.01	249.7	293.18	339.53	330.6	344.42
DoubletDetection	63.53	162.68	253.6	359.41	462.48	462.48	570.85	726.06	818.78	904.32	997.06	1076.16
Scrublet	2.87	5.89	9.63	17.06	20.92	20.92	26.29	35.42	43.39	46.58	50.75	62.5
Solo	675.85	1508.11	1322.87	6335.46	4764.72	4764.72	6740.82	6227.41	10494.1	15564.3	15245.8	13522
