## Supplemental Table 4 for "Chord: Identifying Doublets in Single-Cell RNA Sequencing Data by an Ensemble Machine Learning Algorithm"

### Sheet: Supplemental table6
table S4. Rank values related information in Fig 2C
	SDrank	Meanrank	Meanrank
bcds	1.8	3.29	0.8
Chord	1.57	3.86	0.79
ChordP	1.72	2.43	0.81
cxds	0.95	6.29	0.77
doubletCells	0.49	8.71	0.58
DoubletDetection	1.53	4	0.79
DoubletFinder	2.12	6.86	0.74
Scrublet	1.95	6.14	0.76
Solo	3.05	3.43	0.8
