## Supplemental Table 3 for "Chord: Identifying Doublets in Single-Cell RNA Sequencing Data by an Ensemble Machine Learning Algorithm"

### Sheet: 工作表1
Table S3. Values of PAUC800 for all methods in Table1 in each dataset
	DM-A	DM-B	DM-C	DM-2.1	DM-2.2	HTO8	HTO12
bcds	0.623896	0.527334	0.630756	0.701405	0.703147	0.595256	0.407402
cxds	0.608103	0.526879	0.584152	0.675897	0.657418	0.582537	0.398973
doubletCells	0.338504	0.316902	0.330399	0.52236	0.54185	0.340276	0.388596
DoubletFinder	0.61496	0.52276	0.604982	0.514923	0.507041	0.607736	0.392413
DoubletDetection	0.593163	0.561573	0.606808	0.692547	0.689832	0.615472	0.226198
Scrublet	0.53445	0.539683	0.557227	0.67406	0.66676	0.577175	0.400066
Solo	0.58014	0.52593	0.600758	0.728248	0.729013	0.648567	0.417003
ChordP	0.641583	0.592483	0.624001	0.697312	0.663452	0.620539	0.414941
Chord	0.637841	0.533271	0.613322	0.669914	0.679187	0.616071	0.407033
Values of PAUC900 for all methods in Table1 in each dataset
bcds	0.723534	0.627017	0.730557	0.800751	0.802455	0.694251	0.5047
cxds	0.707594	0.625864	0.683222	0.774722	0.756198	0.681936	0.495684
doubletCells	0.430054	0.406703	0.415349	0.616987	0.638516	0.419997	0.484512
DoubletFinder	0.714625	0.621892	0.704641	0.611792	0.603326	0.707087	0.491905
DoubletDetection	0.693059	0.661192	0.706649	0.792033	0.789226	0.714863	0.307474
Scrublet	0.634094	0.639226	0.656563	0.773482	0.765995	0.676378	0.499334
Solo	0.678396	0.624072	0.699856	0.827631	0.828505	0.747873	0.516236
ChordP	0.741368	0.691681	0.723365	0.79602	0.762207	0.720003	0.514545
Chord	0.737413	0.632728	0.712881	0.767159	0.777436	0.714902	0.506309
Values of PAUC950 for all methods in Table1 in each dataset
	DM-A	DM-B	DM-C	DM-2.1	DM-2.2	HTO8	HTO12
bcds	0.773458	0.676922	0.780508	0.850597	0.852287	0.744059	0.554468
cxds	0.757476	0.675519	0.733081	0.824457	0.805927	0.731825	0.545513
doubletCells	0.479034	0.455561	0.461836	0.666006	0.687937	0.46231	0.534214
DoubletFinder	0.764558	0.671721	0.75457	0.661107	0.652718	0.756976	0.541901
DoubletDetection	0.743054	0.711121	0.756613	0.841905	0.839074	0.764711	0.352793
Scrublet	0.684031	0.689127	0.706409	0.82333	0.815795	0.726223	0.54923
Solo	0.727963	0.673611	0.749582	0.877498	0.878412	0.797685	0.566161
ChordP	0.791338	0.74155	0.773202	0.845735	0.811805	0.769913	0.564543
Chord	0.787313	0.682647	0.762805	0.816178	0.826998	0.764609	0.556309
Values of PAUC975 for all methods in Table1 in each dataset
	DM-A	DM-B	DM-C	DM-2.1	DM-2.2	HTO8	HTO12
bcds	0.798429	0.701895	0.805493	0.875568	0.877239	0.769007	0.57945
cxds	0.782447	0.700448	0.758059	0.849384	0.83088	0.756807	0.570497
doubletCells	0.504015	0.480401	0.486194	0.69084	0.712845	0.485279	0.559181
DoubletFinder	0.789551	0.696686	0.779547	0.685961	0.677609	0.78195	0.566901
DoubletDetection	0.768054	0.736121	0.781606	0.866872	0.864036	0.789673	0.376623
Scrublet	0.709011	0.714095	0.731382	0.848291	0.840754	0.751201	0.574202
Solo	0.752916	0.698474	0.774491	0.902468	0.903393	0.822628	0.591143
ChordP	0.816332	0.766522	0.798155	0.870638	0.836648	0.794898	0.589543
Chord	0.812288	0.707619	0.78779	0.840817	0.851889	0.789536	0.581309
Values of AUC for all methods in Table1 in each dataset
	DM-A	DM-B	DM-C	DM-2.1	DM-2.2	HTO8	HTO12
bcds	0.8234	0.7269	0.8305	0.9006	0.9022	0.794	0.6044
cxds	0.8074	0.7254	0.7831	0.8744	0.8559	0.7818	0.5955
doubletCells	0.529	0.5054	0.511	0.7158	0.7378	0.5096	0.5842
DoubletFinder	0.8146	0.7217	0.8045	0.711	0.7026	0.8069	0.5919
DoubletDetection	0.7931	0.7611	0.8066	0.8919	0.8856	0.8147	0.5988
Scrublet	0.734	0.7391	0.7564	0.8733	0.8657	0.7762	0.5992
Solo	0.7779	0.7234	0.7995	0.9275	0.93	0.8476	0.6161
ChordP	0.8413	0.7915	0.8231	0.8956	0.8616	0.8199	0.6145
Chord	0.8373	0.7326	0.8128	0.8657	0.8783	0.8145	0.6063
Values of PR for all methods in Table1 in each dataset
	DM-A	DM-B	DM-C	DM-2.1	DM-2.2	HTO8	HTO12
bcds	0.348	0.3109	0.5001	0.624	0.6308	0.5031	0.3414
cxds	0.2729	0.1558	0.3056	0.5032	0.459	0.5428	0.3321
doubletCells	0.0862	0.0576	0.0677	0.2434	0.3015	0.1477	0.3138
DoubletFinder	0.3543	0.1869	0.4076	0.2564	0.2464	0.5368	0.3876
DoubletDetection	0.3888	0.2864	0.5175	0.6584	0.6521	0.6056	0.3972
Scrublet	0.272	0.2266	0.2918	0.5726	0.5534	0.5062	0.3758
Solo	0.1931	0.1513	0.3178	0.6749	0.6845	0.6273	0.3941
ChordP	0.3801	0.263	0.3537	0.5235	0.4588	0.6078	0.4051
Chord	0.345	0.2306	0.4264	0.384	0.455	0.5303	0.3912
