## Supplemental Table 1 for "Chord: Identifying Doublets in Single-Cell RNA Sequencing Data by an Ensemble Machine Learning Algorithm"

### Sheet: method
Table S1. Overview of the computational methods for doublet detection and their capabilities
Method	Platform	Category	Model Description	Version	Reference
DoubletFinder	R	simulate artificial doublets	use simulated doublet generates simulated doublets and add them to original cells. on the basis of the fraction of simulated doublets in the neighborhood of each cell, calculating scores by pANN.	2.0.3	McGinnis et al. (2019a)
scrublet	Python	simulate artificial doublets	Generate simulated doublet data, cluster together with the original cells.in the principal component (PC) space, the proximity of cells to the doublet was evaluated by KNN algorithm.	0.2.1	Wolock et al. (2019)
doubletCells	R	simulate artificial doublets	It simulates doublets by adding two randomly selected cells, and calculates the proportion of simulated doublets of every cells to define the cells which are closed to many simulated doublet as doublets.	1.16.0	Lun et al., 2016
bcdx	R	simulate artificial doublets	It generates simulated doublets by adding two randomly selected cells gene expression. Then mixing these simulated doublets with the original cells, and trains a gradient boosting classifier to classify the mixed cells into simulated doublets and original cells. The scores of each cell are defined as the frequency of being classified to simulated doublets.	1.4.0	A.S.Bais and D.Kostka.2019
cxdx	R	caculate marker gene pair	It calculates a p value for each pair of genes under the null hypothesis that the number of cells where exactly one of the two genes is expressed follows a binomial distribution, then it defines co-expressed gene pairs which are mostly expressed in doublets, and classify the doublets and singlets by the expression of co-expressed gene pairs.	1.4.0	A.S.Bais and D.Kostka.2020
solo	Python	simulate artificial doublets	Gene distribution was estimated according to randomly sampled cells, and then gene expression profile was extracted randomly to synthesize doublets. Combine the doublets with the original data and train the neural network to recognize.		Nicholas J. Bernstein et 2020
DoubletDetection	Python	simulate artificial doublets	A small number of simulated twin cells were generated by randomly sampling cells, and the possible doublets were calculated based on the distance algorithm. Then it executed a iterative calculation.	2.5.2	Gayoso and Shor, 2018
