## Supplemental Table 2 for "Chord: Identifying Doublets in Single-Cell RNA Sequencing Data by an Ensemble Machine Learning Algorithm"

### Sheet: dataset
Table S2. Overview of the real scRNA-seq datasets with experimentally annotated doublets used in the study.
Dataset	Experimental method	Species	Tissue	Number of cells	Number of doublets	Median UMI count	Median gene count	doublet rate
Kang et al. Control PBMCs (DM-2.1)	Demuxlet	Human	PBMCS	14619	1512	1256	520	10.3427
Kang et al. Stimulated PBMCs (DM-2.2)	Demuxlet	Human	PBMCS	14446	1552	1345	546	10.7435
Kang et al. A PBMCs (DM-A)	Demuxlet	Human	PBMCS	3298	120	973	384	3.63857
Kang et al. B PBMCs (DM-B)	Demuxlet	Human	PBMCS	3790	130	862	361	3.43008
Kang et al. C PBMCs (DM-C)	Demuxlet	Human	PBMCS	5270	316	829	352	5.9962
Stoeckius et al. Cell lines (HTO12)	Cell Hashing (ACOs)	Human	Cell lines	8191	889	4636	2086	10.8534
Stoeckius et al. Cell lines (HTO8)	Cell Hashing (ACOs)	Human	PBMCS	15583	2545	550	321	16.3319
